# Comparative transcriptome reprogramming in oak galls containing asexual or sexual generations of gall wasps

**DOI:** 10.1101/2024.04.09.588582

**Authors:** Eleanor Bellows, Matthew Heatley, Nirja Shah, Nathan Archer, Tom Giles, Rupert Fray

## Abstract

- Oak gall wasps have evolved strategies to manipulate the developmental pathways of their host to induce gall formation. This provides shelter and nutrients for the developing larva. Galls are entirely host tissue; however, the initiation, development, and physical appearance are controlled by the inducer. The underlying molecular mechanisms of gall formation, by which one or a small number of cells are reprogrammed and commit to a novel developmental path, are poorly understood. In this study, we sought a deeper insight into the molecular underpinnings of this process.
- Oak gall wasps have two generations each year, one sexual, and one asexual. Galls formed by these two generations exhibit a markedly different appearance. We sequenced transcriptomes of both the asexual and sexual generations of *Neuroterus quercusbaccarum* and *Neuroterus numismalis*. We then deployed Nanopore sequencing to generate long-read sequences to test the hypothesis that gall wasps introduce DNA insertions to determine gall development.
- We detected potential genome rearrangements, but did not uncover any non-host DNA insertions. Transcriptome analysis revealed that the transcriptomes of the sexual generations of distinct species of wasp are more similar than inter-generational comparisons from the same species of wasp.
- Our results highlight the intricate interplay between the host leaves and gall development, suggesting that season and requirements of the gall structure play a larger role than species in controlling gall development and structure.

**Summary Statement:** Oak gall wasps, *Neuroterus quercusbaccarum* and *Neuroterus numismalis*, induce species-specific galls on *Quercus robur* leaves. We demonstrate that the sexual generation of distinct species of wasps induce more similar changes in the host than different generation galls from the same species.
