## Supplementary data 5 for "Comparative transcriptome reprogramming in oak galls containing asexual or sexual generations of gall wasps"

### Sheet: Sheet1
sequence of the potential insertions/rearragements
Name	Sequence
>bgall_contig_8013:45719-50844	AAAAAAGAAGAAGAAGAAGAGTTTTGACCCAAAAGTATGTAGGGAATTTAACCAAAATTCCAACCCTGTGAGAAACAAAATAAATAGAGAAAACACACGCCAAAGAAAAGAATCACACGCACAAGACAATATTTACGTGGTTCGGCAATTTGCCTACGTCCACGGAGTTGCGGGGATTTCACTATTATCGTGGAAAAAAATACAATAGTGCACAAGAACACTCTCAAGAAACTCAAATCCCAATTACACCCTAGCACTCTCTCACGGAAAAAATAAGAATAGAAGCTGATCGCCTCTCTTTTCTCTATTTTCTCTCATGCGGCTTGCTCACTAGGTTAATTGGAATTTTTGCTTTCTATTTGATCTAACACGGCAGCCCTTAAAATATAATATATATAT…
>bgall_contig_10778:211751-216837	AAAAAGAAGAAGAAGAAGAGTTTTGACCCAAAAGTATGTAGGGAATTTAACCAAAATTCCAACTCTGTGAGAAACAAAATAAATAGAGAAAACACACGCCAAAGAAAAGAATCACACGCACAAGACAATATTTACGTGGTTCGGCAATTTGCCTACGTCCACGGAGTTGCGGGGATTTCACTATTATCGGGGAAAAAATACAATAGTGCACAAGAACACTCTCAAGAAACTCAAATCCCAATTACACCCTAGCACTCTCTCACGGAAAAAATAAGAATAGAAGTCGATCGCCTCTCTTTTCTCTATTTTCTCTCATGCGGCTTGCTCACTAGGTTAATTGGAATTTTTGCTTTCTATTTGATCTAACACGGCAGCCCTTAAAATATAATATATATATAT…
>contig_10778:211781-216836	AAAGTATGTAGGGAATTTAACCAAAATTCCAACTCTGTGAGAAACAAAATAAATAGAGAAAACACACGCCAAAGAAAAGAATCACACGCACAAGACAATATTTACGTGGTTCGGCAATTTGCCTACGTCCACGGAGTTGCGGGGATTTCACTATTATCGGGGAAAAAATACAATAGTGCACAAGAACACTCTCAAGAAACTCAAATCCCAATTACACCCTAGCACTCTCTCACGGAAAAAATAAGAATAGAAGTCGATCGCCTCTCTTTTCTCTATTTTCTCTCATGCGGCTTGCTCACTAGGTTAATTGGAATTTTTGCTTTCTATTTGATCTAACACGGCAGCCCTTAAAATATAATATATATATATATATATATATATATGTTAAAGTCGGCGGGA…
>contig_11852:7589-11135	TTAGCCCGGGACAGGGGGAGTCGCTTTCACGCCTCCCGATGAACCGGGTGAACCGCGCCCCGAAGGGTTTGGCAAGAGTTGTTAAACGGAAGGGGCTTTCTCCATCGAAATGGATAGGCCCGGGATCACCTGCGTGGGAGCGGTCGTTAGACCTGGACCCGCGCCGGACAATCCCATCCAGTTTTCCCACCTGAATTCCCCAGGGTGACGGTCCGCCGTAGGATCGCTTCAACCGTGAGGTTGTTACGTTCTATGGCATGCGTACCCCAAGTGGAGGTTACCTTTCGCAAGTCACGTCGTGAGACGGTTACCTGCTAGGGCGTGCCCCCGATTGTGTCTTAGGATAGTGTTAACCAACGGTCAAACATCCACAGACTCCGACATGGCCGCCTAATCAAG…
>contig_11852:7590-20628	TAGCCCGGGACAGGGGGAGTCGCTTTCACGCCTCCCGATGAACCGGGTGAACCGCGCCCCGAAGGGTTTGGCAAGAGTTGTTAAACGGAAGGGGCTTTCTCCATCGAAATGGATAGGCCCGGGATCACCTGCGTGGGAGCGGTCGTTAGACCTGGACCCGCGCCGGACAATCCCATCCAGTTTTCCCACCTGAATTCCCCAGGGTGACGGTCCGCCGTAGGATCGCTTCAACCGTGAGGTTGTTACGTTCTATGGCATGCGTACCCCAAGTGGAGGTTACCTTTCGCAAGTCACGTCGTGAGACGGTTACCTGCTAGGGCGTGCCCCCGATTGTGTCTTAGGATAGTGTTAACCAACGGTCAAACATCCACAGACTCCGACATGGCCGCCTAATCAAGA…
>contig_11852:17083-20629	AGCCCGGGACAGGGGAGTCGCTTTCACGCCTCCCGATGAACCGGGTGAACCGCGCCCCGAAGGGTTTGGCAAGAGTTGTTAAACGGAAGGGGCTTTCTCCATCGAAATGGATAGGCCCGGGATCACCTGCGTGGGAGCGGTCGTTAGACCTGGACCCGCGCCGGACAATCCCATCCAGTTTTCCCACCTGAATTCCCCAGGGTGACGGTCCGCCGTAGGATCGCTTCAACCGTGAGGTTGTTACGTTCTATGGCATGCGTACCCCAAGTGGAGGTTACCTTTCGCAAGTCACGTCGTGAGACGGTTACCTGCTAGGGCGTGCCCCCGATTGTGTCTTAGGATAGTGTTAACCAACGGTCAAACATCCACAGACTCCGACATGGCCGCCTAATCAAGATT…
>contig_4444:10226-10226	GCCGTATCCTTTCTAGTCAAAGGAGGCAACGATATTTCTAGGAGTCTCGTGAGTCCAAGGCTCAAAACAATGTGTTACTACTAGGTGATCGAAGGTCTTGCTGAGCCCGATCATCGCACAGGCCCTGTTTGCCGTATGGAGTCGCGGACCGTTGACGGGATCTCACCGTATGACGGCCTGGCTCCTAACGGTCGATCATGGGTATACCAAATTCGATGTCGAGACTCGGAATCGTTTGTATACGACTTAGGTACCTGGCGGGGTGTTGTACTCGGTAGAGCAGTTACCACGCTGCGATCTGTTGAGACTCAGCCCTTGGCAGGGATTCGTCTTGTCAGATAGACGAGACCCAGTTTTATTCAGAGAGAGGTATTGTAAGAAAGAAAAAGTAAAGTGAGA…
>contig_4444:20012-20012	GCCGTATCCTTTCTAGTCAAAGGAGGCAACGATATTTCTAGGAGTTCCGAGTCGAAAGGCTCAAAACAATGGAACATTACTAGGTGATCGGCCCCATGGCCGATCATCGCACGGCCCTGTTTGCCGTATGGAGTCGCGGACTGTTGACGGGATCTCACCGTATGACGGTCTGGCTCCTAACGGTCGATCATGGGTATACCAAATTCGATGTCGAGACTCGGAATCGTTTGTATACGACTTAGGTACCTGGCGGGGTGTTGTACTCGGTAGAGCAGTTACCACGCTGCGATCTGCTGAGACTCGTAGCCCTTCTTTGGCTTGGGGATTCGTCTTGTCAGATAGACGAGACCCAGTTTTATTCAGAGAGAATTATTATAAGAAAGAAAAAAAAGTAAAGTG…
>contig_4444:29796-29797	GCCGTATCCTTTCTAGTCAAAGGAGGCAAACGATATTTCTAGGAGTCTCGTGAGTCGAAAGGCTCAAAACAATGTGTTACTACTAGGTGATCGGTCTTATGGCCGATCATCGCACGGGCCCTATTTGCCGTATGGAGTCGCGGACCGTTGACGGGATCTCACCAGGCGACGGCCTGGCTCCTAACGGTCGATCATGGGTATACCAAATCTCTGATGTCGAGACTCGGAATCGTTTGTATACGACTTAGGTACCTGGCGGTGTTGTACTCGGTAGAGCAGTTACCACGCTGCGATCTGTTGAGACTAGCCCTTGGCTTGGGGATTCGTCTTGTCAGATAGACGAGACCCAGTTTTATTCAGAGAGACTATTATAAGAAAGAAAAAGTAAAGTGAGAGAAG…
>contig_8105:85522-85526	TGAAAGTACAGAAACTTTGAAGGAGAAATGGAGAAATGATATGCGAGAGAAGATAGAAAATTCTAATTTCAATTTGATAAATGAATCTGTAAACCTACTGCGTCTAAATACCAAAAATAGAGACACCGGAAAAATCCCAAAACGATTTACATCCCAAATCGATTCTGACACGTATTGTCATTCTGTTATTCCACGTGTGAGACTCTTCCAACTTAAATGGGGGAATCAAGTAGTTTCTTACAGAAAATACAAAACTACAACAACTAAACTACACTAATGTCGTTTAGACGAAATATTCGGCCTATTGTTGCTTTCTTCTTTTGCTTCATTTTCTTTCTATCTTTCGATGTGTTGCGCAATCTTGATACTCCCCTCAAGATGAGAGTGGGATTATGGATA…
>contig_8319:3087-3087	TAGGCTTTCACTTGGGAGTTCATAAGCGAATGGAATAGAATGGAATGGAATTGAATGAGATGGTCATAAGGGAATAGAAAGGAATGGAGATGGAATTAAGTAACCTTGATTGGATCTTTTAAAATAAAGGAATGGAAAGGAATGAGATGTAAAGTAATCACATTTGGGAACAACATGGAGAGAATGGAATGGAATCATTTTATGACAATATTACTATTAGACCCCTATTTTAAAATAAAAGGTTGAATATATAGGGGTATTTTGGGAGTTCTAGTAAAAAAATCATTAAATCTAATTCCATTCCTCCCATTCCTCCTAACTTTGGGGGGAATGAAAATTTGAGGTTTTAAGGGAATAGAGAGGAATGATGTTCCCTCTACTAATTTCCTCTCACTTAAA…
>contig_12491:5264-5264	TAACGTACAAGTTGTTGAAGCAGCGTTTGTGCATAATTAATGTTGAATTTTGATAAAGAAAATAAAAATGAGGAGTGAGCAAAATTAATACACAAGAAATATCAAAGAATTTGGTAAAAGTGAATATACGATATTGAAAGTAGAGTGCGAAGACTGTATGGAGACAGAAGAAAATGTACATTACAAGATGCTTTTCTTTCTTTGAGGGCAGAGAGAACCGAGAATTTTGTCAATAAAAATGCAAGTGGCTGAGGAGAGAAAAAGCTTGTTCGATCTGTGTATATTAATTTTGTGTGTCTTATATAGAGAGAGATAGAAAGAGCAGTAATTTTCAGATTGAAAATCACAAGTGAGAGAATTTGTATGAGCTTCGCTCTTGACATATATGAATCAGTTCTT…
>contig_12491:7989-8843	AGTTGCGACCACGGCTGCACGGTCGAGTGTGGTCGTGTCGAAGCATCGCTCCGCGTACATTGCACTTATCTCGTGTCTTCAGAGTCCGAATTTAACTCTGAAAAGTGTTGAATCGTGTGTGTCCAGTGACCCCTAACACCCCTAGCAAAATTCAGACCCGTAGTGTCTTTATTTTGTTAGTTATTAACGTTTTGTGTGAACCTTGTGTATTTGTCGCGAAAAGTGACAGGTGAAGGGTTAAATTACGTTCATAACTTGAGTTATGGACCGAATTTAACCCTGAAAAGCAGTAAATATTGTGTAACTAGTGCCCCCCGCCATCCGCCGCAAGATTCGGACTTGCAGGGTGTCGCATTGTTGCACAATGAACGTTTTTGCAGTGCATGTGCAATGTCTGCA…
>contig_12491:8847-8847	GCCGTATCCTTTCTAGTCAAAGGAGGCAACGATATTTCTAGGAGTCTCGTGAGTCGAAAGGCTCAAAACAATGTGTTACTACTAGGTGATCGGTCTTATGGCCGATCATCGCACGGGCCCTGTTTGCCGTAAGGAGTCGCGGACCGTTGACGGATCTCACCGTATGACGGCCCGGCTCCTAACGGTCGACTGCGGGTATACCAAATTCGATGTCGAGACTCGGAATCGTTTGTATACGACTTAGGTACCTGGCGGGGTGTTGTACTCGGTAGAGCAGTTACCACGCTGCGATCTGTTGAGACTCAGCCCTTGGCTTGGGGATTCGTCTTGTCAGATAGACGAGACCCAGTTTTATTCAGAGAGAATTATTATAAGAAAGAAAAAGTAAAGTGAGAGAAG…
>contig_889:38210-39130	GCTTCGATTGGTGCGATCATACCAACACTAATGCATCGGATCGCATCGAACTCCGCGATTCGGCATGTTTGGGCGAGAGTAGTACTAGGACGGGTGACCTCTCGGGAAGTCCTCGTGTTGCACCCCTCTCATTTTCTTCGGATTTTTTTTGTCGTCGGGCTTACGCGTTTGCGTCGGTCCGGCACGTTCGCTTCGTTGTCTTAGTACGCCCCGGGCCAAAAATACGAGTCGCCAATCTCGTTTTTGGTGCTAATTTGGCGGCGGCGATCTCGAAATGCCCTCGGGCTGCGGCTCCCCGGTGTTAGAGGGCATCGCTGCAATCGGATCCTTTATAAGGATTTCACACACTTATGCTTGATGGGTGCGATCATACCAACACTAATGCACCGGATCCCATCG…
>contig_4878:361652-365963	TATATATATATATATATGTAGTTGCACGATTTTCCTGGCCCAACTTATGTTGATTAGGCCTTGGCCTAAAGCGCAACCCACAATAAATATTTGTAGAGGATTGGTCAAAGAACTTGGCCTCGGTGAACTTGTTTGGTTTAATGCATGGACAATATTGTTTGCAAAAAGAAAATAAAAACACCGGAATTGATCTTTCTCAAGTCCGATTTTATTTCTTTTTTGTTCTCGATACTGATTCTCCGTCCCCTTCTTTGAGGGACTCCACTACATTATATATTTCTCTTCTTTTCATCTCAACCTTACACTGTTAATCATCCAAGCATCCACTTGAGCGCTGTCCCATCGGACGCCCTCATCGGTCCCTTTGTGAGTTGCGAGAGGCCAAGGCGGTGCTTGTTC…
>sgall_contig_4961:337238-339845	CACGATTTGGCGGTCATGCCCGCTCTCCACTATTGATCCTTCACTTAAGGATCTCGTGTGGGCTGCTTTGGCCCCCATATGGGCCTCAACCTCTTTGGGAAGGTGGCATTTTCCTTCACCTCTTTACCTTTCGAATCCCTCTTTCTCTTCTTGTCAATAGGGTCGAGTTGAAGGACTTGGGTAGACGAAAGGGTGGGAGGCCCGGTTAGAGCTCGTCTTCCTTAGCGCGTTGCCTCCAGCGTGGGACTTCAATAGCTCTTGGAGGCTGGATCTTATTCTCGCGTTGTAGCAGTATGGCGTCGAGCATGGTACGATCTTCTTGGGTTTGACTTACTTGCACCGGAGGAAGGCTGTCAAAATCCCCAGTATTGTTATTTATTGTCACTACCTCCCCGTGTC…
>contig_9279:34393-36295	GATTTTCAAGGGCCGCCGGGGCGCACCGGACACCACGCGACGTGCGGTGCTCTTCCAGCCGCCGGACCCTACCTCCGGCCGAGCCGTTTCCGTGGTGGGCGGTGCGTTAAACGAAAAGATAACTCTTCCCGAGGCCCCCGCCGACGTCTCCGGACTCCCTAACGTTGCCGTCGGCCGCCACGTCCCGGTTCGAGAATTTTAACCCGATTCCCTTTCGAAGCTCGCGCTTAGCACGCTATCGGACGGGCTTCCCCGTCTCTTAGGATCGACTAACCCATGTGCAAGTGCCGTTCACATGGAACCTTTCCCCTCTTCGGCCTTCAAAGTTCTCATTTGAATATTTGCTACTACCACCAAGATCCGCACCGACGGCCGCTCCGCCCGAGCTCGCGCCCCGGG…
>contig_11529:82962-88034	ATACTTTGTTGAAGTGGGCCGTGTGGCTTGAATTGCCACAAGCCCACGTCGGTCACTATTGACCAAATCCTATTTGTAATAGGAAAGTTTACTCCTGCCGACTTTAACATATATATATATATATATATTATATTTTAAGGGCTGCCGTGTTAGATCAAATAGAAAGCAAAAATTCCAATAAACCTAGTGAGCAAGCCGCATGAGAGAAAATAGAGAAAAGAGAGGCGATCGAGCTTCTATTCTTATTTTTTTCCGTGAGAGAGTGCTAGGGTGTAATTGGGATTTGGGTTTCTTGAGAGTGTTCTTGTGCACTATTGTATTTTTTTCCCGATAATAGTGAAATCCCCGCAACTCCGTGGACGTAGGCAAATTGCCGAACCACGTAAATATTGTCTTGTG…
>sgall_contig_11529:82969-88079	GTTGAAGTGGGCCGTGTGGCTTGAATTGCCACAAGCCCACGTCGGTCACTATTGACCAAATCCTATTTGTAATAGGAAAGTTTACTCCTGCCGACTTTAACATATATATATATATATATATTATATTTTAAGGGCTGCCGTGTTAGATCAAATAGAAAGCAAAAATTCCAATAAACCTAGTGAGCAAGCCGCATGAGAGAAAATAGAGAAAAGAGAGGCGATCGAGCTTCTATTCTTATTTTTTTCCGTGAGAGAGTGCTAGGGTGTAATTGGGATTTGGGTTTCTTGAGAGTGTTCTTGTGCACTATTGTATTTTTTTCCCGATAATAGTGAAATCCCCGCAACTCCGTGGACGTAGGCAAATTGCCGAACCACGTAAATATTGTCTTGTGCGTGTGA…
>contig_18370:5623-8546	GTAAGCCCGTGTTACCTAGATTTGTTAATAACACCCCCATCAGTTAGTGGGCCGATTACCGGCCCGCGCCTGGAGGGGAGCCGGATTTGATTAAAGAGGCGGGCGCTCCGGCGTCTGCCTTTCATTTCCTGTTCCGCGCGTAAGGCAGGGTCACCCCAGGGGTGACGGTGGTGCTTGGGCAGGTAGAGGTTCAGCTCCATACACACGTGGAGCGGCCAATTATCGATTATTCCTCGTGCGCAGCGGCAGGGTCACCCCGGGGTACGGATTTGCTTGGACTTGATTGAAATAATCAATCAATCGATCAATCAATCGAGCCTTGGGCGTTGGGTGTTTGGGCGGCGATAACGCGGCGGCGAGGCGTCCGGGGCAAAAGTGACCATACATTGTTTTGATCGT…
